# HIV Vpr activates a nucleolar-specific ATR pathway to degrade the nucleolar stress sensor CCDC137

**DOI:** 10.1101/2024.09.11.612530

**Authors:** Karly A Nisson, Rishi S Patel, Yennifer Delgado, Mehdi Bouhaddou, Lucie Etienne, Oliver I Fregoso

## Abstract

The lentiviral accessory protein Vpr engages an extensive network of cellular pathways to drive diverse host consequences. Of its many phenotypes, CRL4A-E3 ubiquitin ligase complex co-option, DNA damage response (DDR) engagement, and G2/M arrest are conserved and thus proposed to be functionally important. How Vpr effects these functions and whether they explain how Vpr dysregulates additional cellular pathways remain unclear. Here we leverage the ability of Vpr to deplete the nucleolar protein CCDC137 to understand how Vpr-induced DDR activation impacts nucleolar processes. We characterize CCDC137 as an indirect Vpr target whose degradation does not correlate with Vpr-induced G2/M arrest. Yet, degradation is conserved among Vpr from the pandemic HIV-1 and related SIVcpz/SIVgor, and it is triggered by genomic insults that activate a nucleolar ATR pathway in a manner similar to camptothecin. We determine that Vpr causes ATR-dependent features of nucleolar stress that correlate with CCDC137 degradation, including redistribution of nucleolar proteins, altered nucleolar morphology, and repressed ribosome biogenesis. Together, this data distinguishes CCDC137 as a non-canonical Vpr target that may serve as a sensor of nucleolar disruption, and in doing so, identifies a novel role for Vpr in nucleolar stress.

**GRAPHICAL ABSTRACT:** 
