## Supplemental File 1 for "HIV Vpr activates a nucleolar-specific ATR pathway to degrade the nucleolar stress sensor CCDC137"

### Sheet: CCDC137 PS Analysis
	Gene	Descriptive					Recombination? GARD	Positive selection analyses															Other variations
		Species	sp. / unique seq.	File name	aln length (bp / codons)			BUSTEDdef (p value)	BUSTEDnew (p value)	PAML CodeML M1 vs M2 (p value)	PAML CodeML M7 vs M8 (p value)	PAML CodeML M8a vs M8 (p value)	Bio++ M1 vs M2 (p value)	Bio++ M7 vs M8 (p value)	aBSREL (p<0.05)	Summary of sites under PS	MEME (p<0.1)	FUBAR (PP>0.9)	PAML M2 (BEB PP>0.9)	PAML M8 (BEB PP>0.95)	Bio++ M2 (PP>0.9)	Bio++ M8 (PP>0.95)
	CCDC137	simian	23 / 22	CCDC137_primates_check-Prank-names-cut-max-simianonly	870 / 290		no	no (p=0.2413)	no (p=0.5000)	0.115319	0.020022	0.033148	1.000000	0.998661	no	111, 130, 145, 194, 272 (+269-271)	4 (2) sites: 130, 194, 228, 277	8 sites: 111, 130, 145, 265, 269, 270, 271, 272	no	no	no	no	Indels at C-ter
